# easyEWAS: a flexible and user-friendly R package for Epigenome-Wide Association Study

**DOI:** 10.1101/2025.01.09.632273

**Authors:** Yuting Wang, Meijie Jiang, Siyuan Niu, Xu Gao

**Author notes:** **Corresponding author:** Xu Gao, Ph.D., Department of Occupational and Environmental Health Sciences, School of Public Health, Peking University, No.38 Xueyuan Road, Haidian District, Beijing, China 100191.

## Abstract

**Motivation:** Rapid advancements in high-throughput sequencing technologies especially the Illumina DNA methylation Beadchip greatly fueled the surge in epigenome-wide association study (EWAS), providing crucial insights into intrinsic DNA methylation modifications associated with environmental exposure, diseases, and health traits. However, current tools are complex and less user-friendly to accommodate appropriate EWAS designs and make downstream analyses and result interpretations complicated, especially for clinicians and public health professionals with limited bioinformatic skills.

**Results:** We integrated the current state-of-the-art EWAS analysis methods and tools to develop a flexible and user-friendly R package *easyEWAS* for conducting DNA methylation-based research using Illumina DNA methylation Beadchips. With *easyEWAS*, we provide a battery of statistical methods to support differential methylation position analysis across various scenarios, as well as differential methylation region analysis based on the DMRcate method. To facilitate result interpretation, we provide comprehensive functional annotation and result visualization functionalities. Additionally, a bootstrap-based internal validation was incorporated into *easyEWAS* to ensure the robustness of EWAS results. Evaluation in asthma patients as the example demonstrated that *easyEWAS* could simplify and streamline the conduction of EWAS and corresponding downstream analyses, thus effectively advancing DNA methylation research in public health and clinical settings.

**Availability and implementation:** *easyEWAS* is implemented as an R package and is available at https://github.com/ytwangZero/easyEWAS.
