## Supplement Tables for "easyEWAS: a flexible and user-friendly R package for Epigenome-Wide Association Study"

### Sheet: Table S4
Table S4 The GO enrichment analysis results of differentially methylated genes corresponding to CpG sites with FDR < 0.05.
ID	Description	GeneRatio	BgRatio	pvalue	p.adjust	qvalue	geneID	Count
GO:0042326	negative regulation of phosphorylation	36/923	327/18870	4.85e-06	0.0215678	0.0204808	PDPK1/DGKQ/PBK/CORO1C/DYNLL1/NCK1/TSC2/MYOCD/NF1/DAB2IP/MYADM/CDKN1C/LRP5/ANKLE2/RGS14/PLK1/PIK3IP1/TRIB3/PRKDC/PRKCZ/PPP2R5A/WWTR1/TRIM27/PRKAG2/PRDX3/PRKAR1A/ZFYVE28/ADARB1/AKT1/DTNBP1/TMED2/AKT1S1/TSG101/PARD6A/PARD3/PRKAR1B	36
GO:0033673	negative regulation of kinase activity	25/923	193/18870	8.55e-06	0.0215678	0.0204808	PDPK1/CORO1C/TSC2/MYOCD/NF1/DAB2IP/CDKN1C/LRP5/RGS14/PLK1/PIK3IP1/TRIB3/PPP2R5A/WWTR1/TRIM27/PRKAG2/PRDX3/PRKAR1A/ZFYVE28/ADARB1/AKT1/DTNBP1/AKT1S1/TSG101/PRKAR1B	25
GO:0051348	negative regulation of transferase activity	27/923	225/18870	1.57e-05	0.0264807	0.0251461	PDPK1/CORO1C/TSC2/MYOCD/NF1/DAB2IP/CDKN1C/LRP5/RGS14/ZFP36/PLK1/PIK3IP1/TRIB3/PPP2R5A/WWTR1/TRIM27/PRKAG2/PRDX3/PRKAR1A/ZFYVE28/ADARB1/AKT1/DTNBP1/BAG5/AKT1S1/TSG101/PRKAR1B	27
GO:0060349	bone morphogenesis	16/923	100/18870	2.66e-05	0.0336201	0.0319257	MSX1/TRIP11/NEUROG1/CYP26B1/LRP5/RARG/IHH/COL13A1/FOXN3/NPR2/COL27A1/ZMPSTE24/TRPV4/FOSL2/MEGF8/ATG9B	16
GO:0140694	non-membrane-bounded organelle assembly	39/923	408/18870	5.27e-05	0.0449785	0.0427115	INO80/KIF9/TUBGCP3/CNOT7/NRAP/RPS27L/VIL1/TUBGCP4/MPV17L2/CSNK1D/HAUS5/CDK2/PLK1/BRCA1/MRPL20/PRKDC/FSCN1/HAUS6/PGM5/TUBB/NEBL/CHMP1A/TMOD1/CDC20/BSCL2/HSPA1B/RPSA/SYNPO2L/NGRN/CFL2/PRKAR1A/G3BP2/RPL38/RPS15/RNF213/DDX6/YTHDF3/CHMP2A/EIF4ENIF1	39
GO:0006469	negative regulation of protein kinase activity	22/923	179/18870	6.54e-05	0.0449785	0.0427115	PDPK1/CORO1C/TSC2/MYOCD/NF1/DAB2IP/CDKN1C/LRP5/RGS14/PLK1/TRIB3/WWTR1/TRIM27/PRKAG2/PRKAR1A/ZFYVE28/ADARB1/AKT1/DTNBP1/AKT1S1/TSG101/PRKAR1B	22
GO:0001933	negative regulation of protein phosphorylation	31/923	304/18870	9.35e-05	0.0449785	0.0427115	PDPK1/DGKQ/PBK/CORO1C/NCK1/TSC2/MYOCD/NF1/DAB2IP/MYADM/CDKN1C/LRP5/RGS14/PLK1/TRIB3/PRKDC/PRKCZ/WWTR1/TRIM27/PRKAG2/PRKAR1A/ZFYVE28/ADARB1/AKT1/DTNBP1/TMED2/AKT1S1/TSG101/PARD6A/PARD3/PRKAR1B	31
GO:0051783	regulation of nuclear division	19/923	146/18870	9.38e-05	0.0449785	0.0427115	WNT4/AURKAIP1/MSX1/MAD1L1/LRP5/PIN1/TOM1L1/BUB1/CUL7/PLK1/TOM1L2/NPR2/STRA8/DYNC1LI1/CDC20/RPS6KA2/TGFA/PHIP/XRCC3	19
GO:0045936	negative regulation of phosphate metabolic process	36/923	376/18870	9.77e-05	0.0449785	0.0427115	PDPK1/DGKQ/PBK/CORO1C/DYNLL1/NCK1/TSC2/MYOCD/NF1/DAB2IP/MYADM/CDKN1C/LRP5/ANKLE2/RGS14/PLK1/PIK3IP1/TRIB3/PRKDC/PRKCZ/PPP2R5A/WWTR1/TRIM27/PRKAG2/PRDX3/PRKAR1A/ZFYVE28/ADARB1/AKT1/DTNBP1/TMED2/AKT1S1/TSG101/PARD6A/PARD3/PRKAR1B	36
GO:0060041	retina development in camera-type eye	20/923	159/18870	0.000100201	0.0449785	0.0427115	ATP2B2/HES1/GRM6/HCN1/PDE6B/LRP5/IHH/BARHL2/NPHP4/STAT3/ZHX2/RPGRIP1/MFSD2A/RP1L1/CLIC4/TCIRG1/SLC17A8/DTNBP1/TSPAN12/HIPK1	20
GO:0010563	negative regulation of phosphorus metabolic process	36/923	377/18870	0.000103055	0.0449785	0.0427115	PDPK1/DGKQ/PBK/CORO1C/DYNLL1/NCK1/TSC2/MYOCD/NF1/DAB2IP/MYADM/CDKN1C/LRP5/ANKLE2/RGS14/PLK1/PIK3IP1/TRIB3/PRKDC/PRKCZ/PPP2R5A/WWTR1/TRIM27/PRKAG2/PRDX3/PRKAR1A/ZFYVE28/ADARB1/AKT1/DTNBP1/TMED2/AKT1S1/TSG101/PARD6A/PARD3/PRKAR1B	36
GO:0009895	negative regulation of catabolic process	34/923	349/18870	0.000108064	0.0449785	0.0427115	ZCCHC17/TAF15/DHX9/PBK/NMNAT1/HDAC4/PKP1/ZDHHC7/TSC2/DAB2IP/TRDMT1/PIN1/CBFA2T3/GRIN2A/BANP/ZFP36/HSP90AB1/ALK/SUFU/BCL2/STAT3/TRIM27/BSCL2/MFSD2A/DND1/RPTOR/CTSA/PAIP1/GATA4/AKT1/BAG5/TRIM39/IGF2BP3/EIF4ENIF1	34
GO:0098739	import across plasma membrane	24/923	212/18870	0.000115855	0.0449785	0.0427115	KCNJ6/CACNA1C/GRM6/HCN4/SLC7A2/ATP1B3/CACNA1D/SLC15A4/KCNQ1/SLC1A5/SLC6A1/SLC36A4/CACNA1H/LRP2/KCNK9/CACNA1A/SLC12A7/TRPV4/SLC17A8/SLC12A2/TSPO2/AKT1/SLC12A6/SLC8A2	24
GeneRatio: The ratio of the number of input genes associated with a particular GO term to the total number of input genes. BgRatio: The ratio of the number of genes associated with a particular GO term in the background gene set to the total number of background genes. pvalue: The raw p-value indicating the probability of observing the current enrichment result under the null hypothesis of no enr…

### Sheet: Table S5
Table S5 Characteristics of differential methylation regions (DMR) between asthmatic patients and healthy controls.
seqnames	start	end	width	strand	no.cpgs	min_smoothed_fdr a	Stouffer b	HMFDR c	Fisher d	maxdiff e	meandiff f	overlapping.genes
chr22	30685271	30686808	1538	*	10	1.41927e-235	0.293234	4.11078e-09	2.56055e-05	-0.0430536	-0.00523313	/
chr3	21792248	21793557	1310	*	9	8.80276e-38	5.40345e-06	0.0398442	7.54138e-05	-0.182202	-0.0915806	ZNF385D
chr6	49681178	49681774	597	*	9	1.06221e-31	5.15205e-06	0.0571909	0.000127835	-0.156532	-0.119686	/
chr1	145588627	145590148	1522	*	8	1.71407e-117	0.0293657	7.30053e-07	0.000303773	0.405069	0.0511202	NBPF25P
chr6	32144667	32146779	2113	*	38	4.46638e-30	6.91621e-05	0.162494	0.00172926	-0.0838554	-0.0160796	/
chr4	43900946	43901084	139	*	3	2.23508e-21	0.00066248	0.0181579	0.00175028	-0.136202	-0.0974507	AC080132.1
chr7	16505094	16505664	571	*	7	2.93811e-17	0.000256732	0.0877256	0.00262277	-0.145026	-0.116925	SOSTDC1
chr12	100750473	100751051	579	*	8	5.22756e-17	0.000297583	0.0935826	0.00318216	-0.0944618	-0.0703908	ANO4
chr15	75614953	75615005	53	*	3	6.9161e-17	0.00203779	0.0200837	0.00432921	-0.0969691	-0.0426371	SNUPN
chr2	44995908	44996068	161	*	2	2.19113e-14	0.00272229	0.0233863	0.00505223	-0.126638	-0.123935	/
chr15	25325293	25325713	421	*	2	4.32393e-18	0.00369502	0.0148196	0.00560186	-0.0958408	-0.021836	SNHG14
chr22	41956810	41956987	178	*	4	3.0432e-14	0.00137265	0.0666792	0.0056751	-0.0903396	-0.0769256	LINC00634
chr19	36000517	36001618	1102	*	11	6.3757e-15	0.000475053	0.126938	0.00624945	-0.072897	-0.0246266	/
chr17	46685292	46685448	157	*	5	4.13479e-13	0.00122733	0.0832487	0.00652953	-0.112564	-0.0783937	NSF
chr7	64196659	64197245	587	*	3	1.6784e-15	0.00301906	0.0375443	0.00670153	-0.0853997	-0.0454452	/
chr7	135242312	135243235	924	*	13	1.8155e-21	0.00250888	0.0971697	0.00732266	-0.0703871	-0.0226146	STRA8
chr8	42234243	42234975	733	*	8	2.32086e-14	0.000896965	0.110806	0.00746423	-0.0781151	-0.0555441	AC083973.1
chr5	90679134	90679543	410	*	10	4.18334e-14	0.000608096	0.131038	0.00769823	-0.0313839	-0.019749	ADGRV1
chr19	44668862	44669612	751	*	12	8.93961e-14	0.000432639	0.142407	0.0078061	-0.0689743	-0.0209463	CEACAM19, AC243964.3
chr1	142802273	142802299	27	*	2	8.53305e-13	0.00448855	0.0279005	0.00789942	-0.129483	-0.128064	/
chr10	51371691	51371709	19	*	3	2.77873e-12	0.00310178	0.0493628	0.00813262	-0.105282	-0.0495193	PRKG1
chr6	24583477	24583848	372	*	5	2.69733e-13	0.00208138	0.0786077	0.00884115	-0.200422	-0.113145	KIAA0319
chr2	170218690	170219405	716	*	6	1.61983e-27	0.0167136	0.0306386	0.00926795	-0.111037	-0.0447893	MYO3B
chr11	128775513	128776216	704	*	9	8.81647e-15	0.00089522	0.128007	0.0093384	-0.08652	-0.0435289	FLI1
chr5	178413313	178413560	248	*	2	2.64014e-13	0.00581704	0.0270382	0.00957195	0.0695853	0.0625908	COL23A1
chr12	125052327	125052341	15	*	2	9.02427e-14	0.00578697	0.0301587	0.00985365	-0.0427436	-0.0334491	/
chr6	31744524	31745181	658	*	13	2.6422e-16	0.0011172	0.150256	0.00990738	-0.0453135	-0.0234546	MSH5, MSH5-SAPCD1
chr14	51172257	51172404	148	*	2	5.01263e-13	0.00657263	0.0239691	0.0100899	-0.127453	-0.0784457	/
chr11	66628903	66629353	451	*	3	6.3757e-15	0.00446927	0.0428698	0.0102582	0.0623192	0.048872	RBM14, RBM14-RBM4
chr1	64014340	64014796	457	*	5	2.20913e-24	0.0296924	0.0187038	0.0106445	-0.127857	-0.0435771	ROR1
chr20	29611652	29612151	500	*	9	1.42022e-16	0.00591367	0.106652	0.010754	0.368218	0.1361	/
chr7	42972457	42972593	137	*	2	9.32024e-15	0.00652888	0.0317925	0.0109875	-0.0903819	-0.0805696	AC005537.1
chr19	40896163	40896506	344	*	3	9.74059e-13	0.00425789	0.058082	0.0110487	0.0658058	0.0621665	AC008537.1, CYP2G1P
chr7	22539703	22539949	247	*	7	9.04871e-13	0.00237386	0.108348	0.0112547	0.0964816	0.0486945	STEAP1B
chr17	25783387	25783956	570	*	3	2.3068e-25	0.0279134	0.00786012	0.0114436	0.0932293	0.0565499	/
chr3	120460879	120461794	916	*	15	1.94734e-15	0.00119753	0.151828	0.0117448	-0.0357483	-0.0173247	AC126182.3
chr12	54763387	54763433	47	*	2	3.59694e-13	0.00731448	0.0417051	0.012986	0.119835	0.112265	/
chr9	123639924	123639954	31	*	3	2.03597e-12	0.00811809	0.033818	0.0141591	-0.112853	-0.0649293	DENND1A
chr14	75530723	75530936	214	*	6	3.26436e-13	0.00349616	0.0944488	0.0148801	-0.0355366	-0.0199232	BATF
chr3	25469430	25469991	562	*	12	1.19145e-15	0.00392061	0.141612	0.0151128	-0.0583205	-0.0268971	RARB
chr17	7975779	7976075	297	*	3	4.37911e-12	0.00646984	0.0646409	0.015582	-0.0670537	-0.0500678	/
chr12	7261691	7262137	447	*	11	5.27048e-17	0.00550121	0.135824	0.0165129	-0.0539723	-0.0204594	/
chr6	32908567	32908794	228	*	5	4.95157e-12	0.00374931	0.107601	0.0165746	-0.0251471	-0.019373	/
chr19	46522059	46522575	517	*	6	7.02551e-14	0.0107773	0.0930945	0.016661	0.0582758	0.04173	PPP5D1
chr4	113738957	113739379	423	*	8	1.92527e-12	0.00276691	0.12798	0.0169797	-0.0439083	-0.0274158	CAMK2D
chr7	137028165	137028617	453	*	9	8.00714e-13	0.00232708	0.13251	0.017177	-0.0629138	-0.0298691	AC009264.1
chr3	37017749	37018029	281	*	2	5.23953e-15	0.0203931	0.0149761	0.0171842	-0.073819	-0.0305876	MLH1
chr10	134119061	134119443	383	*	4	2.57354e-16	0.00866719	0.057235	0.0175041	0.109766	0.0565378	/
chr7	100062821	100063101	281	*	2	3.11214e-14	0.0223171	0.0158831	0.0186296	-0.102515	-0.0603679	ZSCAN21
chr11	76432800	76433300	501	*	12	4.29684e-16	0.00758896	0.135177	0.0188187	-0.0371735	-0.0245626	/
chr1	155197152	155197384	233	*	4	7.22726e-15	0.0124003	0.0297842	0.0196827	-0.0507355	-0.0222973	THBS3-AS1, THBS3
chr7	71407306	71407448	143	*	3	1.62757e-15	0.0708499	0.0208899	0.0198174	-0.124226	-0.0614587	GALNT17
chr11	36310773	36311375	603	*	12	3.3143e-13	0.0020509	0.150735	0.0202657	-0.0383227	-0.0168662	PRR5L
chr11	28129122	28130018	897	*	15	2.87538e-16	0.00476395	0.15607	0.0217752	-0.0431115	-0.0173623	METTL15
chr14	24684670	24685985	1316	*	12	1.56993e-23	0.0144417	0.0643146	0.0234431	-0.0980895	-0.015559	/
chr14	62330970	62331287	318	*	3	2.19609e-12	0.0460357	0.0452087	0.0287538	-0.0861287	-0.0558648	/
chr8	6922512	6922925	414	*	3	8.53127e-15	0.0794928	0.0437969	0.0296769	-0.160628	-0.0856049	/
chr6	26020672	26021147	476	*	7	4.89895e-14	0.0163204	0.100539	0.0314713	0.0472366	0.00693653	H3C1
chr19	52489783	52490310	528	*	13	1.13204e-12	0.00425592	0.162962	0.0315494	-0.054557	-0.0259795	ZNF578
chr12	54121077	54121714	638	*	10	2.2293e-13	0.0103012	0.139658	0.0316691	-0.0405826	-0.0179598	FLJ12825, FAM242C, SMUG1
chr6	32062885	32063459	575	*	9	2.51102e-16	0.0191388	0.121795	0.0326039	0.0708583	0.0393767	TNXB
chr1	226297335	226297828	494	*	4	9.93145e-15	0.227866	0.0294076	0.0330239	0.0901377	0.0281954	LIN9
chr6	33866749	33867321	573	*	6	9.96399e-15	0.017238	0.0860762	0.0342387	0.0659115	0.0327839	/
chr2	9770130	9770584	455	*	3	7.23482e-17	0.0411722	0.0221142	0.0347715	0.0870879	0.0212468	AC082651.3
chr1	151163732	151164109	378	*	2	1.01634e-13	0.118231	0.0161026	0.0379169	-0.141035	-0.0745751	SCNM1, LYSMD1
chr7	5014415	5014435	21	*	2	5.46631e-13	0.054647	0.0257217	0.0385806	0.0461969	0.0288142	RNF216P1, RBAK-RBAKDN
chr19	52773256	52773396	141	*	2	2.19113e-14	0.127503	0.0161068	0.0387106	0.0821152	0.0423401	ZNF600
chr6	26234819	26235609	791	*	9	1.62959e-14	0.022702	0.116168	0.0388762	-0.0345049	-0.0160119	H1-3
chr22	41252631	41253267	637	*	13	5.10703e-13	0.00729079	0.157041	0.0402052	0.0625646	0.0122544	RANGAP1, MIR6889
chr2	63849775	63850141	367	*	4	3.31346e-12	0.0772558	0.0453334	0.040599	-0.100187	-0.0383364	UGP2
chr18	3449692	3450160	469	*	4	9.79011e-15	0.0402419	0.0423927	0.0407584	0.0686576	0.0209932	TGIF1
chr6	33280052	33281044	993	*	22	1.8686e-18	0.0162423	0.185982	0.0411817	-0.071424	-0.0309824	B3GALT4, WDR46
chr6	64289969	64290253	285	*	5	3.4923e-15	0.0868718	0.0421831	0.0413946	-0.166341	-0.0450033	EYS
chr6	31827414	31827926	513	*	9	9.77656e-14	0.00843629	0.155434	0.0415619	0.0516678	0.0245277	HSPA1B
chr4	190861511	190862170	660	*	10	4.3031e-13	0.0183349	0.124863	0.0421742	0.11423	0.0468411	/
chr19	42817981	42817984	4	*	2	3.22829e-13	0.0721691	0.0251379	0.043092	0.0857345	0.0367788	PSG8
chr2	132431275	132431767	493	*	4	3.1675e-15	0.0547434	0.0470846	0.045597	0.0934974	0.0457726	GPR39
chr19	21105303	21105452	150	*	2	2.47979e-16	0.137556	0.0197615	0.0458347	-0.0982419	-0.0452399	ZNF714
chr14	101530653	101530856	204	*	3	2.25269e-13	0.0314237	0.0867388	0.0481405	0.0553955	0.0379517	/
chr6	33283789	33284748	960	*	20	5.12612e-16	0.0171048	0.197795	0.0482715	0.110715	0.0340319	B3GALT4, WDR46
chr5	134182149	134182458	310	*	2	2.43539e-15	0.12274	0.0239901	0.0508536	-0.0547177	-0.0295518	AC104109.3
chr12	27676539	27676702	164	*	3	7.83268e-14	0.0439628	0.0764288	0.0520085	-0.0205059	-0.0144278	PPFIBP1
chr15	35529169	35529612	444	*	5	9.48214e-16	0.118571	0.033458	0.0524864	-0.133748	-0.0329693	DPH6
chr6	30034398	30035104	707	*	16	7.83268e-14	0.0325355	0.185755	0.0546229	-0.0377341	-0.0149126	ZNRD1ASP
chr17	15635376	15635468	93	*	4	3.20353e-12	0.0675858	0.030515	0.0547946	-0.0876747	-0.00889184	AC005324.2, TRIM16
chr10	21682984	21683123	140	*	3	9.94993e-13	0.354216	0.022371	0.0558174	-0.117686	-0.0317752	MLLT10
chr6	31938090	31939280	1191	*	25	1.34976e-17	0.00790347	0.211226	0.0564342	0.102305	0.0358751	C2, AL645922.1, C2-AS1
chr1	39174410	39174939	530	*	5	5.43672e-17	0.304934	0.0325702	0.0576567	-0.0984428	-0.0304611	MACF1
chr6	28557283	28558113	831	*	21	2.56571e-15	0.0307405	0.195736	0.0641882	0.10938	-0.0214399	/
chr18	34409338	34409524	187	*	4	1.5475e-13	0.0600415	0.0766411	0.0642283	-0.0331765	-0.0177206	/
chr17	8027251	8027386	136	*	2	3.26804e-12	0.0461147	0.101559	0.0686083	-0.0278925	-0.0241469	/
chr17	72209716	72209802	87	*	3	4.57224e-12	0.053238	0.100343	0.0695722	0.0215037	0.0116998	AC007461.1, SOX9-AS1
chr10	120937749	120938213	465	*	4	3.88709e-15	0.127413	0.0295386	0.0771858	0.048439	0.00746746	AC010998.1
chr7	45614290	45614300	11	*	2	4.81108e-12	0.326286	0.0320926	0.0789829	0.0671185	0.032825	ADCY1
chr4	6695464	6695614	151	*	3	7.64499e-12	0.213049	0.0226379	0.0800413	-0.0785686	-0.0350539	S100P
chr19	24184393	24184933	541	*	8	3.52899e-20	0.244292	0.0306969	0.0857476	-0.204083	-0.0224829	/
chr22	38203846	38204391	546	*	6	1.68699e-13	0.0853955	0.0417869	0.0887193	0.146535	0.0264356	MAFF, PLA2G6
chr4	6675309	6676075	767	*	12	4.94845e-13	0.0517014	0.164721	0.0933813	-0.0529935	-0.015728	AC093323.1
chr2	27255443	27255708	266	*	9	8.21365e-16	0.136229	0.0836598	0.0959697	0.0892871	0.0166962	SLC30A3
chr1	24645802	24646392	591	*	13	8.01613e-13	0.0427566	0.184846	0.0976306	-0.0414574	-0.0137557	SRRM1
chr11	598325	598551	227	*	3	2.98806e-12	0.154785	0.0927257	0.0979357	0.0588818	0.0365743	PHRF1
chr6	39016262	39017116	855	*	8	3.8473e-17	0.209651	0.0417763	0.0997217	0.089907	0.0240336	DNAH8
chr17	47645227	47645609	383	*	4	2.27073e-14	0.339553	0.0291213	0.101254	-0.072552	-0.0278851	AC025682.1
chr6	31854757	31856502	1746	*	36	1.70342e-20	0.0290184	0.221316	0.115796	0.0855393	0.0223146	/
chr18	3594098	3594173	76	*	2	5.47417e-12	0.0833283	0.156629	0.121866	-0.0225025	-0.0192662	DLGAP1-AS1, DLGAP1
chr14	105218138	105219023	886	*	5	1.61793e-21	0.246561	0.0206757	0.125178	0.190927	0.0392428	BRF1
chr8	28351217	28351601	385	*	5	1.72647e-13	0.248853	0.036419	0.136357	0.046059	0.0078166	ZNF395, FBXO16
chr11	3187362	3187534	173	*	6	5.11338e-12	0.0540619	0.185221	0.137764	0.0822616	0.0435574	/
chr14	20811805	20811808	4	*	2	7.39455e-12	0.093887	0.175822	0.138388	-0.0139615	-0.00270882	/
chr5	141488426	141488611	186	*	4	2.34613e-12	0.183221	0.106242	0.152561	0.0804785	0.0291638	PCDHGA1, PCDHGA2, PCDHGA3, PCDHGB1, PCDHGA4, PCDHGB2, PCDHGA5, PCDHGB3, PCDHGA6, PCDHGA7, PCDHGB4, PCDHGA8, PCDHGB5, PCDHGA9, PCDHGB6, PCDHGA10, PCDHGB7, PCDHGA11, PCDHGA12, PCDHGC3, PCDHGC4
chr3	53290118	53290343	226	*	8	2.55573e-12	0.315012	0.0548013	0.16777	-0.171787	-0.0322914	DCP1A
chr19	54369015	54369681	667	*	10	3.49781e-13	0.365709	0.0979792	0.171283	0.053556	0.00261538	LAIR1
chr6	32095063	32096686	1624	*	34	5.45265e-18	0.127756	0.218844	0.17602	-0.10091	-0.0110667	TNXB
chr6	21666391	21666569	179	*	3	6.14226e-12	0.137548	0.184416	0.181231	-0.0175102	-0.013616	CASC15
chr5	180670343	180671896	1554	*	22	1.96854e-56	0.577153	0.000252779	0.183395	-0.0857962	-0.00875657	AC122714.2
chr3	37034654	37034693	40	*	3	5.85956e-12	0.137059	0.196818	0.190349	-0.0164448	-0.0103398	MLH1
chr5	161275745	161276001	257	*	5	9.23056e-13	0.670806	0.0644375	0.191293	-0.0393719	-0.0153593	/
chr1	233749295	233749943	649	*	8	2.3337e-15	0.330557	0.0533606	0.209969	0.0911207	0.0146237	/
chr8	30890902	30891371	470	*	11	2.91342e-13	0.368626	0.185502	0.216269	-0.0525739	-0.0129398	TEX15
chr6	33291111	33291696	586	*	17	1.92656e-14	0.145172	0.192325	0.229715	-0.0727829	-0.0150699	PFDN6, RGL2
chr19	15529452	15530188	737	*	13	5.63022e-15	0.277189	0.0809228	0.231976	0.0921	0.00347136	CYP4F22
chr6	33358866	33359192	327	*	8	2.63355e-13	0.405004	0.192957	0.243536	0.0521699	0.00687757	/
chr6	31627225	31628056	832	*	13	1.20969e-14	0.0858227	0.244506	0.246983	-0.0832223	-0.0216339	PRRC2A
chr17	41278444	41279022	579	*	11	6.96462e-13	0.402301	0.150062	0.254774	-0.0802846	-0.00488935	/
chr12	53613892	53614500	609	*	9	8.04476e-15	0.435007	0.0516147	0.299364	-0.063512	-0.0113656	AC023509.6, ATF7-NPFF, ATF7
chr7	5229675	5230458	784	*	10	8.05429e-15	0.59339	0.0916617	0.32334	0.168483	0.0293961	WIPI2
chr6	32812012	32812422	411	*	16	2.13629e-12	0.231196	0.277213	0.336646	-0.0432938	-0.00897796	/
chr6	33091111	33091407	297	*	6	4.07894e-13	0.543578	0.126169	0.360076	-0.112011	-0.0365953	/
chr6	30078754	30079090	337	*	4	3.8919e-12	0.482852	0.204852	0.391738	-0.0854585	-0.0418852	/
chr1	21766015	21766849	835	*	10	2.2758e-22	0.791385	0.0142274	0.39707	0.138983	0.0168846	USP48
chr6	30520279	30520405	127	*	2	4.14019e-12	0.392839	0.379842	0.45859	0.0187026	0.017387	/
chr6	32940489	32941389	901	*	24	1.42022e-16	0.609037	0.246566	0.580128	-0.0546059	-0.0119897	HLA-DMB, AL645941.2
chr12	58087721	58087830	110	*	3	7.75555e-12	0.608564	0.372226	0.588629	-0.0368052	-0.014767	/
chr5	59995837	59996455	619	*	11	9.48214e-16	0.891052	0.0436918	0.591476	-0.100579	-0.0106388	PDE4D
chr6	28828946	28829328	383	*	10	1.42696e-12	0.861718	0.0772572	0.697136	-0.136291	-0.0145651	/
chr6	33267265	33267886	622	*	31	1.47121e-12	0.860725	0.287894	0.754867	-0.0461348	-0.00768336	VPS52
Abbreviations: seqnames, Sequence Names; no.cpgs, Number of CpGs; HMFDR, Highest Mean False Discovery Rate. a: The smallest smoothed FDR value across the entire DMR. b: The overall Z-score for the DMR calculated using the Stouffer method, which combines p-values from individual CpG sites in the region. c: The average of the highest FDR values across all CpG sites within the DMR. d: A statistical …
